# Synchronization, stochasticity and phase waves in neuronal networks with spatially-structured connectivity

**DOI:** 10.1101/2020.06.04.134940

**Authors:** Anirudh Kulkarni, Jonas Ranft, Vincent Hakim

## Abstract

Oscillations in the beta/low gamma range (10-45 Hz) are recorded in diverse neural structures. They have successfully been modeled as sparsely synchronized oscillations arising from reciprocal interactions between randomly connected excitatory (E) pyramidal cells and local interneurons (I). The synchronization of spatially distant oscillatory spiking E-I modules has been well studied in the rate model framework but less so for modules of spiking neurons. Here, we first show that previously proposed modifications of rate models provide a quantitative description of spiking E-I modules of Exponential Integrate-and-Fire (EIF) neurons. This allows us to analyze the dynamical regimes of sparsely synchronized oscillatory E-I modules connected by long-range excitatory interactions, for two modules, as well as for a chain of such modules. For modules with a large number of neurons (> 10^5^), we obtain results similar to previously obtained ones based on the classic deterministic Wilson-Cowan rate model, with the added bonus that the results quantitatively describe simulations of spiking EIF neurons. However, for modules with a moderate (~ 10^4^) number of neurons, stochastic variations in the spike emission of neurons are important and need to be taken into account. On the one hand, they modify the oscillations in a way that tends to promote synchronization between different modules. On the other hand, independent fluctuations on different modules tend to disrupt synchronization. The correlations between distant oscillatory modules can be described by stochastic equations for the oscillator phases that have been intensely studied in other contexts. On shorter distances, we develop a description that also takes into account amplitude modes and that quantitatively accounts for our simulation data. Stochastic dephasing of neighboring modules produces transient phase gradients and the transient appearance of phase waves. We propose that these stochastically-induced phase waves provide an explanative framework for the observations of traveling waves in the cortex during beta oscillations.
