## Supplemental File 1 for "Synchronization, stochasticity and phase waves in neuronal networks with spatially-structured connectivity"

# {'V_T': -59.9	'tau': 10.0	'V_R': -68.0	'fmax': 1.0	'Delta_T': 3.5	'tau_ref': 1.7	'V_L': -65.0	'I_low': -20.0	'I_upp': 100.0	'dI': 0.1	'V_low': -120.0	'df': 0.001	'V_upp': 0.0	'dV': 0.02	'sigma': 10.0}
-2.000000e+01 8.373784e-06 1.292886e+01
-1.990000e+01 8.922599e-06 1.292259e+01
-1.980000e+01 9.505135e-06 1.291612e+01
-1.970000e+01 1.012331e-05 1.290947e+01
-1.960000e+01 1.077913e-05 1.290262e+01
-1.950000e+01 1.147471e-05 1.289558e+01
-1.940000e+01 1.221229e-05 1.288834e+01
-1.930000e+01 1.299418e-05 1.288089e+01
-1.920000e+01 1.382285e-05 1.287324e+01
-1.910000e+01 1.470086e-05 1.286538e+01
-1.900000e+01 1.563091e-05 1.285730e+01
-1.890000e+01 1.661585e-05 1.284901e+01
-1.880000e+01 1.765862e-05 1.284049e+01
-1.870000e+01 1.876235e-05 1.283175e+01
-1.860000e+01 1.993030e-05 1.282278e+01
-1.850000e+01 2.116588e-05 1.281358e+01
-1.840000e+01 2.247266e-05 1.280414e+01
-1.830000e+01 2.385440e-05 1.279446e+01
-1.820000e+01 2.531501e-05 1.278453e+01
-1.810000e+01 2.685859e-05 1.277436e+01
-1.800000e+01 2.848942e-05 1.276393e+01
-1.790000e+01 3.021199e-05 1.275324e+01
-1.780000e+01 3.203097e-05 1.274229e+01
-1.770000e+01 3.395126e-05 1.273108e+01
-1.760000e+01 3.597797e-05 1.271959e+01
-1.750000e+01 3.811642e-05 1.270783e+01
-1.740000e+01 4.037218e-05 1.269579e+01
-1.730000e+01 4.275106e-05 1.268347e+01
-1.720000e+01 4.525910e-05 1.267086e+01
-1.710000e+01 4.790261e-05 1.265795e+01
-1.700000e+01 5.068817e-05 1.264475e+01
-1.690000e+01 5.362263e-05 1.263125e+01
-1.680000e+01 5.671311e-05 1.261744e+01
-1.670000e+01 5.996703e-05 1.260331e+01
-1.660000e+01 6.339213e-05 1.258888e+01
-1.650000e+01 6.699642e-05 1.257413e+01
-1.640000e+01 7.078825e-05 1.255904e+01
-1.630000e+01 7.477631e-05 1.254363e+01
-1.620000e+01 7.896961e-05 1.252787e+01
-1.610000e+01 8.337752e-05 1.251178e+01
-1.600000e+01 8.800974e-05 1.249535e+01
-1.590000e+01 9.287636e-05 1.247856e+01
-1.580000e+01 9.798785e-05 1.246142e+01
-1.570000e+01 1.033551e-04 1.244392e+01
-1.560000e+01 1.089892e-04 1.242605e+01
-1.550000e+01 1.149020e-04 1.240782e+01
-1.540000e+01 1.211054e-04 1.238921e+01
-1.530000e+01 1.276119e-04 1.237022e+01
-1.520000e+01 1.344345e-04 1.235084e+01
-1.510000e+01 1.415866e-04 1.233108e+01
-1.500000e+01 1.490818e-04 1.231092e+01
-1.490000e+01 1.569346e-04 1.229036e+01
-1.480000e+01 1.651597e-04 1.226940e+01
-1.470000e+01 1.737722e-04 1.224803e+01
-1.460000e+01 1.827879e-04 1.222624e+01
-1.450000e+01 1.922231e-04 1.220404e+01
-1.440000e+01 2.020944e-04 1.218141e+01
-1.430000e+01 2.124190e-04 1.215835e+01
-1.420000e+01 2.232148e-04 1.213486e+01
-1.410000e+01 2.345000e-04 1.211093e+01
-1.400000e+01 2.462934e-04 1.208656e+01
-1.390000e+01 2.586144e-04 1.206174e+01
-1.380000e+01 2.714829e-04 1.203647e+01
-1.370000e+01 2.849193e-04 1.201074e+01
-1.360000e+01 2.989448e-04 1.198456e+01
-1.350000e+01 3.135809e-04 1.195791e+01
-1.340000e+01 3.288497e-04 1.193079e+01
-1.330000e+01 3.447740e-04 1.190319e+01
-1.320000e+01 3.613772e-04 1.187512e+01
-1.310000e+01 3.786831e-04 1.184657e+01
-1.300000e+01 3.967162e-04 1.181753e+01
-1.290000e+01 4.155015e-04 1.178801e+01
-1.280000e+01 4.350648e-04 1.175799e+01
-1.270000e+01 4.554323e-04 1.172748e+01
-1.260000e+01 4.766307e-04 1.169647e+01
-1.250000e+01 4.986876e-04 1.166496e+01
-1.240000e+01 5.216308e-04 1.163294e+01
-1.230000e+01 5.454890e-04 1.160041e+01
-1.220000e+01 5.702913e-04 1.156738e+01
-1.210000e+01 5.960674e-04 1.153383e+01
-1.200000e+01 6.228475e-04 1.149977e+01
-1.190000e+01 6.506626e-04 1.146519e+01
-1.180000e+01 6.795440e-04 1.143009e+01
-1.170000e+01 7.095235e-04 1.139447e+01
-1.160000e+01 7.406338e-04 1.135833e+01
-1.150000e+01 7.729076e-04 1.132166e+01
-1.140000e+01 8.063785e-04 1.128447e+01
-1.130000e+01 8.410806e-04 1.124675e+01
-1.120000e+01 8.770481e-04 1.120851e+01
-1.110000e+01 9.143162e-04 1.116974e+01
-1.100000e+01 9.529200e-04 1.113044e+01
-1.090000e+01 9.928955e-04 1.109061e+01
-1.080000e+01 1.034279e-03 1.105026e+01
-1.070000e+01 1.077107e-03 1.100938e+01
-1.060000e+01 1.121416e-03 1.096798e+01
-1.050000e+01 1.167244e-03 1.092605e+01
-1.040000e+01 1.214629e-03 1.088360e+01
-1.030000e+01 1.263608e-03 1.084063e+01
-1.020000e+01 1.314220e-03 1.079714e+01
-1.010000e+01 1.366504e-03 1.075313e+01
-1.000000e+01 1.420497e-03 1.070861e+01
-9.900000e+00 1.476240e-03 1.066357e+01
-9.800000e+00 1.533770e-03 1.061803e+01
-9.700000e+00 1.593129e-03 1.057198e+01
-9.600000e+00 1.654354e-03 1.052543e+01
-9.500000e+00 1.717485e-03 1.047839e+01
-9.400000e+00 1.782563e-03 1.043085e+01
-9.300000e+00 1.849626e-03 1.038282e+01
-9.200000e+00 1.918714e-03 1.033431e+01
-9.100000e+00 1.989867e-03 1.028532e+01
-9.000000e+00 2.063124e-03 1.023586e+01
-8.900000e+00 2.138525e-03 1.018594e+01
-8.800000e+00 2.216107e-03 1.013555e+01
-8.700000e+00 2.295912e-03 1.008471e+01
-8.600000e+00 2.377976e-03 1.003343e+01
-8.500000e+00 2.462340e-03 9.981700e+00
-8.400000e+00 2.549040e-03 9.929543e+00
-8.300000e+00 2.638115e-03 9.876962e+00
-8.200000e+00 2.729602e-03 9.823966e+00
-8.100000e+00 2.823539e-03 9.770562e+00
-8.000000e+00 2.919961e-03 9.716760e+00
-7.900000e+00 3.018906e-03 9.662568e+00
-7.800000e+00 3.120408e-03 9.607997e+00
-7.700000e+00 3.224502e-03 9.553055e+00
-7.600000e+00 3.331224e-03 9.497753e+00
-7.500000e+00 3.440606e-03 9.442100e+00
-7.400000e+00 3.552682e-03 9.386108e+00
-7.300000e+00 3.667485e-03 9.329786e+00
-7.200000e+00 3.785045e-03 9.273147e+00
-7.100000e+00 3.905394e-03 9.216200e+00
-7.000000e+00 4.028563e-03 9.158957e+00
-6.900000e+00 4.154579e-03 9.101431e+00
-6.800000e+00 4.283471e-03 9.043632e+00
-6.700000e+00 4.415268e-03 8.985573e+00
-6.600000e+00 4.549994e-03 8.927267e+00
-6.500000e+00 4.687677e-03 8.868725e+00
-6.400000e+00 4.828339e-03 8.809960e+00
-6.300000e+00 4.972006e-03 8.750985e+00
-6.200000e+00 5.118698e-03 8.691814e+00
-6.100000e+00 5.268438e-03 8.632458e+00
-6.000000e+00 5.421246e-03 8.572931e+00
-5.900000e+00 5.577141e-03 8.513247e+00
-5.800000e+00 5.736141e-03 8.453419e+00
-5.700000e+00 5.898262e-03 8.393460e+00
-5.600000e+00 6.063521e-03 8.333384e+00
-5.500000e+00 6.231931e-03 8.273204e+00
-5.400000e+00 6.403507e-03 8.212935e+00
-5.300000e+00 6.578260e-03 8.152590e+00
-5.200000e+00 6.756200e-03 8.092182e+00
-5.100000e+00 6.937338e-03 8.031726e+00
-5.000000e+00 7.121682e-03 7.971235e+00
-4.900000e+00 7.309239e-03 7.910723e+00
-4.800000e+00 7.500014e-03 7.850203e+00
-4.700000e+00 7.694012e-03 7.789690e+00
-4.600000e+00 7.891236e-03 7.729197e+00
-4.500000e+00 8.091689e-03 7.668737e+00
-4.400000e+00 8.295370e-03 7.608323e+00
-4.300000e+00 8.502280e-03 7.547970e+00
-4.200000e+00 8.712417e-03 7.487690e+00
-4.100000e+00 8.925777e-03 7.427497e+00
-4.000000e+00 9.142357e-03 7.367404e+00
-3.900000e+00 9.362150e-03 7.307423e+00
-3.800000e+00 9.585150e-03 7.247566e+00
-3.700000e+00 9.811349e-03 7.187848e+00
-3.600000e+00 1.004074e-02 7.128280e+00
-3.500000e+00 1.027331e-02 7.068874e+00
-3.400000e+00 1.050904e-02 7.009642e+00
-3.300000e+00 1.074793e-02 6.950596e+00
-3.200000e+00 1.098997e-02 6.891747e+00
-3.100000e+00 1.123513e-02 6.833108e+00
-3.000000e+00 1.148340e-02 6.774689e+00
-2.900000e+00 1.173476e-02 6.716500e+00
-2.800000e+00 1.198920e-02 6.658553e+00
-2.700000e+00 1.224669e-02 6.600859e+00
-2.600000e+00 1.250722e-02 6.543426e+00
-2.500000e+00 1.277077e-02 6.486265e+00
-2.400000e+00 1.303730e-02 6.429386e+00
-2.300000e+00 1.330681e-02 6.372798e+00
-2.200000e+00 1.357926e-02 6.316510e+00
-2.100000e+00 1.385464e-02 6.260531e+00
-2.000000e+00 1.413291e-02 6.204869e+00
-1.900000e+00 1.441404e-02 6.149532e+00
-1.800000e+00 1.469802e-02 6.094529e+00
-1.700000e+00 1.498481e-02 6.039867e+00
-1.600000e+00 1.527439e-02 5.985553e+00
-1.500000e+00 1.556672e-02 5.931595e+00
-1.400000e+00 1.586178e-02 5.877998e+00
-1.300000e+00 1.615953e-02 5.824770e+00
-1.200000e+00 1.645995e-02 5.771916e+00
-1.100000e+00 1.676299e-02 5.719443e+00
-1.000000e+00 1.706864e-02 5.667356e+00
-9.000000e-01 1.737685e-02 5.615660e+00
-8.000000e-01 1.768759e-02 5.564360e+00
-7.000000e-01 1.800083e-02 5.513461e+00
-6.000000e-01 1.831654e-02 5.462967e+00
-5.000000e-01 1.863468e-02 5.412882e+00
-4.000000e-01 1.895521e-02 5.363210e+00
-3.000000e-01 1.927810e-02 5.313955e+00
-2.000000e-01 1.960331e-02 5.265119e+00
-1.000000e-01 1.993081e-02 5.216706e+00
0.000000e+00 2.026056e-02 5.168719e+00
1.000000e-01 2.059252e-02 5.121159e+00
2.000000e-01 2.092666e-02 5.074029e+00
3.000000e-01 2.126295e-02 5.027331e+00
4.000000e-01 2.160134e-02 4.981067e+00
5.000000e-01 2.194179e-02 4.935238e+00
6.000000e-01 2.228427e-02 4.889845e+00
7.000000e-01 2.262875e-02 4.844889e+00
8.000000e-01 2.297518e-02 4.800370e+00
9.000000e-01 2.332353e-02 4.756290e+00
1.000000e+00 2.367376e-02 4.712649e+00
1.100000e+00 2.402583e-02 4.669447e+00
1.200000e+00 2.437971e-02 4.626682e+00
1.300000e+00 2.473535e-02 4.584356e+00
1.400000e+00 2.509273e-02 4.542468e+00
1.500000e+00 2.545180e-02 4.501017e+00
1.600000e+00 2.581252e-02 4.460001e+00
1.700000e+00 2.617487e-02 4.419421e+00
1.800000e+00 2.653880e-02 4.379274e+00
1.900000e+00 2.690428e-02 4.339560e+00
2.000000e+00 2.727127e-02 4.300277e+00
2.100000e+00 2.763973e-02 4.261422e+00
2.200000e+00 2.800963e-02 4.222995e+00
2.300000e+00 2.838093e-02 4.184993e+00
2.400000e+00 2.875360e-02 4.147414e+00
2.500000e+00 2.912761e-02 4.110256e+00
2.600000e+00 2.950291e-02 4.073517e+00
2.700000e+00 2.987947e-02 4.037194e+00
2.800000e+00 3.025726e-02 4.001284e+00
2.900000e+00 3.063625e-02 3.965785e+00
3.000000e+00 3.101640e-02 3.930694e+00
3.100000e+00 3.139767e-02 3.896009e+00
3.200000e+00 3.178004e-02 3.861725e+00
3.300000e+00 3.216346e-02 3.827841e+00
3.400000e+00 3.254792e-02 3.794353e+00
3.500000e+00 3.293338e-02 3.761258e+00
3.600000e+00 3.331979e-02 3.728552e+00
3.700000e+00 3.370715e-02 3.696233e+00
3.800000e+00 3.409540e-02 3.664297e+00
3.900000e+00 3.448453e-02 3.632740e+00
4.000000e+00 3.487450e-02 3.601560e+00
4.100000e+00 3.526528e-02 3.570751e+00
4.200000e+00 3.565684e-02 3.540311e+00
4.300000e+00 3.604916e-02 3.510238e+00
4.400000e+00 3.644220e-02 3.480526e+00
4.500000e+00 3.683594e-02 3.451173e+00
4.600000e+00 3.723034e-02 3.422173e+00
4.700000e+00 3.762539e-02 3.393525e+00
4.800000e+00 3.802105e-02 3.365224e+00
4.900000e+00 3.841729e-02 3.337266e+00
5.000000e+00 3.881410e-02 3.309648e+00
5.100000e+00 3.921144e-02 3.282366e+00
5.200000e+00 3.960929e-02 3.255416e+00
5.300000e+00 4.000763e-02 3.228795e+00
5.400000e+00 4.040642e-02 3.202498e+00
5.500000e+00 4.080565e-02 3.176522e+00
5.600000e+00 4.120529e-02 3.150863e+00
5.700000e+00 4.160531e-02 3.125520e+00
5.800000e+00 4.200571e-02 3.100484e+00
5.900000e+00 4.240644e-02 3.075754e+00
6.000000e+00 4.280749e-02 3.051326e+00
6.100000e+00 4.320884e-02 3.027197e+00
6.200000e+00 4.361046e-02 3.003362e+00
6.300000e+00 4.401234e-02 2.979819e+00
6.400000e+00 4.441445e-02 2.956563e+00
6.500000e+00 4.481678e-02 2.933591e+00
6.600000e+00 4.521929e-02 2.910899e+00
6.700000e+00 4.562198e-02 2.888484e+00
6.800000e+00 4.602483e-02 2.866342e+00
6.900000e+00 4.642781e-02 2.844469e+00
7.000000e+00 4.683090e-02 2.822863e+00
7.100000e+00 4.723409e-02 2.801519e+00
7.200000e+00 4.763737e-02 2.780435e+00
7.300000e+00 4.804070e-02 2.759606e+00
7.400000e+00 4.844408e-02 2.739033e+00
7.500000e+00 4.884749e-02 2.718707e+00
7.600000e+00 4.925091e-02 2.698625e+00
7.700000e+00 4.965432e-02 2.678786e+00
7.800000e+00 5.005772e-02 2.659187e+00
7.900000e+00 5.046108e-02 2.639823e+00
8.000000e+00 5.086439e-02 2.620691e+00
8.100000e+00 5.126763e-02 2.601789e+00
8.200000e+00 5.167079e-02 2.583114e+00
8.300000e+00 5.207386e-02 2.564662e+00
8.400000e+00 5.247681e-02 2.546430e+00
8.500000e+00 5.287965e-02 2.528415e+00
8.600000e+00 5.328235e-02 2.510614e+00
8.700000e+00 5.368490e-02 2.493024e+00
8.800000e+00 5.408729e-02 2.475643e+00
8.900000e+00 5.448950e-02 2.458467e+00
9.000000e+00 5.489153e-02 2.441494e+00
9.100000e+00 5.529336e-02 2.424720e+00
9.200000e+00 5.569498e-02 2.408143e+00
9.300000e+00 5.609638e-02 2.391761e+00
9.400000e+00 5.649754e-02 2.375569e+00
9.500000e+00 5.689847e-02 2.359567e+00
9.600000e+00 5.729913e-02 2.343751e+00
9.700000e+00 5.769954e-02 2.328118e+00
9.800000e+00 5.809967e-02 2.312666e+00
9.900000e+00 5.849951e-02 2.297393e+00
1.000000e+01 5.889906e-02 2.282295e+00
1.010000e+01 5.929831e-02 2.267371e+00
1.020000e+01 5.969724e-02 2.252618e+00
1.030000e+01 6.009585e-02 2.238034e+00
1.040000e+01 6.049413e-02 2.223615e+00
1.050000e+01 6.089207e-02 2.209361e+00
1.060000e+01 6.128967e-02 2.195268e+00
1.070000e+01 6.168691e-02 2.181335e+00
1.080000e+01 6.208378e-02 2.167558e+00
1.090000e+01 6.248029e-02 2.153936e+00
1.100000e+01 6.287641e-02 2.140467e+00
1.110000e+01 6.327215e-02 2.127149e+00
1.120000e+01 6.366750e-02 2.113979e+00
1.130000e+01 6.406244e-02 2.100955e+00
1.140000e+01 6.445699e-02 2.088076e+00
1.150000e+01 6.485111e-02 2.075339e+00
1.160000e+01 6.524482e-02 2.062742e+00
1.170000e+01 6.563810e-02 2.050283e+00
1.180000e+01 6.603095e-02 2.037961e+00
1.190000e+01 6.642336e-02 2.025773e+00
1.200000e+01 6.681533e-02 2.013708e+00
1.210000e+01 6.720685e-02 2.001785e+00
1.220000e+01 6.759792e-02 1.989991e+00
1.230000e+01 6.798852e-02 1.978325e+00
1.240000e+01 6.837867e-02 1.966783e+00
1.250000e+01 6.876834e-02 1.955366e+00
1.260000e+01 6.915754e-02 1.944073e+00
1.270000e+01 6.954625e-02 1.932887e+00
1.280000e+01 6.993449e-02 1.921839e+00
1.290000e+01 7.032224e-02 1.910899e+00
1.300000e+01 7.070949e-02 1.900075e+00
1.310000e+01 7.109625e-02 1.889365e+00
1.320000e+01 7.148251e-02 1.878767e+00
1.330000e+01 7.186827e-02 1.868265e+00
1.340000e+01 7.225351e-02 1.857885e+00
1.350000e+01 7.263825e-02 1.847612e+00
1.360000e+01 7.302247e-02 1.837445e+00
1.370000e+01 7.340618e-02 1.827383e+00
1.380000e+01 7.378936e-02 1.817425e+00
1.390000e+01 7.417202e-02 1.807568e+00
1.400000e+01 7.455415e-02 1.797812e+00
1.410000e+01 7.493575e-02 1.788155e+00
1.420000e+01 7.531681e-02 1.778596e+00
1.430000e+01 7.569734e-02 1.769134e+00
1.440000e+01 7.607733e-02 1.759767e+00
1.450000e+01 7.645679e-02 1.750493e+00
1.460000e+01 7.683569e-02 1.741313e+00
1.470000e+01 7.721405e-02 1.732224e+00
1.480000e+01 7.759187e-02 1.723225e+00
1.490000e+01 7.796913e-02 1.714315e+00
1.500000e+01 7.834584e-02 1.705494e+00
1.510000e+01 7.872199e-02 1.696758e+00
1.520000e+01 7.909759e-02 1.688109e+00
1.530000e+01 7.947264e-02 1.679544e+00
1.540000e+01 7.984712e-02 1.671062e+00
1.550000e+01 8.022104e-02 1.662663e+00
1.560000e+01 8.059439e-02 1.654362e+00
1.570000e+01 8.096718e-02 1.646125e+00
1.580000e+01 8.133941e-02 1.637967e+00
1.590000e+01 8.171107e-02 1.629887e+00
1.600000e+01 8.208216e-02 1.621883e+00
1.610000e+01 8.245268e-02 1.613956e+00
1.620000e+01 8.282263e-02 1.606104e+00
1.630000e+01 8.319200e-02 1.598326e+00
1.640000e+01 8.356081e-02 1.590621e+00
1.650000e+01 8.392903e-02 1.582989e+00
1.660000e+01 8.429669e-02 1.575427e+00
1.670000e+01 8.466376e-02 1.567937e+00
1.680000e+01 8.503026e-02 1.560515e+00
1.690000e+01 8.539619e-02 1.553162e+00
1.700000e+01 8.576153e-02 1.545877e+00
1.710000e+01 8.612630e-02 1.538659e+00
1.720000e+01 8.649048e-02 1.531507e+00
1.730000e+01 8.685409e-02 1.524420e+00
1.740000e+01 8.721711e-02 1.517398e+00
1.750000e+01 8.757955e-02 1.510439e+00
1.760000e+01 8.794142e-02 1.503543e+00
1.770000e+01 8.830270e-02 1.496709e+00
1.780000e+01 8.866339e-02 1.489936e+00
1.790000e+01 8.902351e-02 1.483224e+00
1.800000e+01 8.938304e-02 1.476571e+00
1.810000e+01 8.974199e-02 1.469978e+00
1.820000e+01 9.010036e-02 1.463443e+00
1.830000e+01 9.045814e-02 1.456965e+00
1.840000e+01 9.081534e-02 1.450545e+00
1.850000e+01 9.117196e-02 1.444180e+00
1.860000e+01 9.152800e-02 1.437871e+00
1.870000e+01 9.188345e-02 1.431617e+00
1.880000e+01 9.223832e-02 1.425417e+00
1.890000e+01 9.259260e-02 1.419271e+00
1.900000e+01 9.294631e-02 1.413177e+00
1.910000e+01 9.329943e-02 1.407136e+00
1.920000e+01 9.365197e-02 1.401147e+00
1.930000e+01 9.400392e-02 1.395208e+00
1.940000e+01 9.435530e-02 1.389320e+00
1.950000e+01 9.470609e-02 1.383458e+00
1.960000e+01 9.505630e-02 1.377669e+00
1.970000e+01 9.540594e-02 1.371930e+00
1.980000e+01 9.575499e-02 1.366238e+00
1.990000e+01 9.610346e-02 1.360595e+00
2.000000e+01 9.645135e-02 1.354998e+00
2.010000e+01 9.679867e-02 1.349448e+00
2.020000e+01 9.714540e-02 1.343944e+00
2.030000e+01 9.749156e-02 1.338485e+00
2.040000e+01 9.783714e-02 1.333071e+00
2.050000e+01 9.818214e-02 1.327701e+00
2.060000e+01 9.852657e-02 1.322376e+00
2.070000e+01 9.887042e-02 1.317093e+00
2.080000e+01 9.921369e-02 1.311854e+00
2.090000e+01 9.955639e-02 1.306680e+00
2.100000e+01 9.989852e-02 1.301519e+00
2.110000e+01 1.002401e-01 1.296400e+00
2.120000e+01 1.005811e-01 1.291302e+00
2.130000e+01 1.009215e-01 1.286271e+00
2.140000e+01 1.012613e-01 1.281302e+00
2.150000e+01 1.016006e-01 1.276327e+00
2.160000e+01 1.019393e-01 1.271407e+00
2.170000e+01 1.022774e-01 1.266526e+00
2.180000e+01 1.026150e-01 1.261714e+00
2.190000e+01 1.029520e-01 1.256916e+00
2.200000e+01 1.032884e-01 1.252155e+00
2.210000e+01 1.036243e-01 1.247431e+00
2.220000e+01 1.039596e-01 1.242743e+00
2.230000e+01 1.042943e-01 1.238092e+00
2.240000e+01 1.046285e-01 1.233477e+00
2.250000e+01 1.049621e-01 1.228897e+00
2.260000e+01 1.052952e-01 1.224353e+00
2.270000e+01 1.056276e-01 1.219812e+00
2.280000e+01 1.059596e-01 1.215333e+00
2.290000e+01 1.062910e-01 1.210889e+00
2.300000e+01 1.066218e-01 1.206478e+00
2.310000e+01 1.069520e-01 1.202101e+00
2.320000e+01 1.072818e-01 1.197756e+00
2.330000e+01 1.076109e-01 1.193444e+00
2.340000e+01 1.079395e-01 1.189164e+00
2.350000e+01 1.082676e-01 1.184916e+00
2.360000e+01 1.085951e-01 1.180699e+00
2.370000e+01 1.089220e-01 1.176513e+00
2.380000e+01 1.092484e-01 1.172359e+00
2.390000e+01 1.095743e-01 1.168234e+00
2.400000e+01 1.098996e-01 1.164140e+00
2.410000e+01 1.102243e-01 1.160076e+00
2.420000e+01 1.105485e-01 1.156042e+00
2.430000e+01 1.108722e-01 1.152036e+00
2.440000e+01 1.111953e-01 1.148060e+00
2.450000e+01 1.115179e-01 1.144112e+00
2.460000e+01 1.118400e-01 1.140193e+00
2.470000e+01 1.121615e-01 1.136302e+00
2.480000e+01 1.124824e-01 1.132438e+00
2.490000e+01 1.128029e-01 1.128603e+00
2.500000e+01 1.131228e-01 1.124794e+00
2.510000e+01 1.134421e-01 1.121012e+00
2.520000e+01 1.137610e-01 1.117258e+00
2.530000e+01 1.140793e-01 1.113529e+00
2.540000e+01 1.143970e-01 1.109827e+00
2.550000e+01 1.147142e-01 1.106151e+00
2.560000e+01 1.150309e-01 1.102500e+00
2.570000e+01 1.153471e-01 1.098875e+00
2.580000e+01 1.156628e-01 1.095275e+00
2.590000e+01 1.159779e-01 1.091700e+00
2.600000e+01 1.162925e-01 1.088149e+00
2.610000e+01 1.166066e-01 1.084623e+00
2.620000e+01 1.169201e-01 1.081121e+00
2.630000e+01 1.172331e-01 1.077644e+00
2.640000e+01 1.175457e-01 1.074189e+00
2.650000e+01 1.178577e-01 1.070759e+00
2.660000e+01 1.181691e-01 1.067352e+00
2.670000e+01 1.184801e-01 1.063968e+00
2.680000e+01 1.187905e-01 1.060606e+00
2.690000e+01 1.191005e-01 1.057268e+00
2.700000e+01 1.194099e-01 1.053951e+00
2.710000e+01 1.197188e-01 1.050657e+00
2.720000e+01 1.200272e-01 1.047385e+00
2.730000e+01 1.203350e-01 1.044135e+00
2.740000e+01 1.206424e-01 1.040907e+00
2.750000e+01 1.209493e-01 1.037700e+00
2.760000e+01 1.212557e-01 1.034514e+00
2.770000e+01 1.215615e-01 1.031349e+00
2.780000e+01 1.218669e-01 1.028205e+00
2.790000e+01 1.221717e-01 1.025081e+00
2.800000e+01 1.224761e-01 1.021978e+00
2.810000e+01 1.227799e-01 1.018895e+00
2.820000e+01 1.230833e-01 1.015871e+00
2.830000e+01 1.233861e-01 1.012822e+00
2.840000e+01 1.236885e-01 1.009792e+00
2.850000e+01 1.239903e-01 1.006781e+00
2.860000e+01 1.242917e-01 1.003764e+00
2.870000e+01 1.245926e-01 1.000791e+00
2.880000e+01 1.248930e-01 9.978402e-01
2.890000e+01 1.251929e-01 9.949626e-01
2.900000e+01 1.254923e-01 9.920076e-01
2.910000e+01 1.257912e-01 9.891076e-01
2.920000e+01 1.260896e-01 9.862712e-01
2.930000e+01 1.263876e-01 9.834179e-01
2.940000e+01 1.266850e-01 9.805827e-01
2.950000e+01 1.269820e-01 9.777653e-01
2.960000e+01 1.272785e-01 9.749657e-01
2.970000e+01 1.275745e-01 9.721385e-01
2.980000e+01 1.278700e-01 9.693679e-01
2.990000e+01 1.281651e-01 9.666143e-01
3.000000e+01 1.284597e-01 9.638775e-01
3.010000e+01 1.287538e-01 9.611575e-01
3.020000e+01 1.290474e-01 9.584540e-01
3.030000e+01 1.293405e-01 9.557669e-01
3.040000e+01 1.296332e-01 9.530961e-01
3.050000e+01 1.299254e-01 9.504414e-01
3.060000e+01 1.302172e-01 9.478505e-01
3.070000e+01 1.305084e-01 9.452315e-01
3.080000e+01 1.307992e-01 9.426284e-01
3.090000e+01 1.310895e-01 9.400410e-01
3.100000e+01 1.313794e-01 9.374691e-01
3.110000e+01 1.316688e-01 9.349128e-01
3.120000e+01 1.319578e-01 9.323717e-01
3.130000e+01 1.322462e-01 9.298458e-01
3.140000e+01 1.325342e-01 9.273350e-01
3.150000e+01 1.328218e-01 9.248391e-01
3.160000e+01 1.331089e-01 9.223581e-01
3.170000e+01 1.333955e-01 9.198917e-01
3.180000e+01 1.336817e-01 9.173924e-01
3.190000e+01 1.339674e-01 9.149522e-01
3.200000e+01 1.342527e-01 9.125262e-01
3.210000e+01 1.345375e-01 9.101144e-01
3.220000e+01 1.348219e-01 9.077165e-01
3.230000e+01 1.351058e-01 9.053325e-01
3.240000e+01 1.353893e-01 9.029622e-01
3.250000e+01 1.356723e-01 9.006056e-01
3.260000e+01 1.359549e-01 8.982625e-01
3.270000e+01 1.362370e-01 8.959329e-01
3.280000e+01 1.365187e-01 8.936165e-01
3.290000e+01 1.367999e-01 8.913133e-01
3.300000e+01 1.370807e-01 8.890232e-01
3.310000e+01 1.373610e-01 8.867461e-01
3.320000e+01 1.376409e-01 8.844819e-01
3.330000e+01 1.379204e-01 8.822304e-01
3.340000e+01 1.381994e-01 8.799916e-01
3.350000e+01 1.384780e-01 8.778159e-01
3.360000e+01 1.387562e-01 8.756043e-01
3.370000e+01 1.390339e-01 8.734051e-01
3.380000e+01 1.393112e-01 8.712182e-01
3.390000e+01 1.395880e-01 8.690435e-01
3.400000e+01 1.398645e-01 8.668810e-01
3.410000e+01 1.401405e-01 8.647304e-01
3.420000e+01 1.404160e-01 8.625918e-01
3.430000e+01 1.406912e-01 8.604650e-01
3.440000e+01 1.409659e-01 8.583499e-01
3.450000e+01 1.412401e-01 8.562464e-01
3.460000e+01 1.415140e-01 8.541545e-01
3.470000e+01 1.417874e-01 8.520741e-01
3.480000e+01 1.420604e-01 8.500050e-01
3.490000e+01 1.423330e-01 8.479472e-01
3.500000e+01 1.426052e-01 8.459005e-01
3.510000e+01 1.428769e-01 8.438650e-01
3.520000e+01 1.431482e-01 8.418404e-01
3.530000e+01 1.434191e-01 8.398268e-01
3.540000e+01 1.436896e-01 8.378240e-01
3.550000e+01 1.439597e-01 8.358319e-01
3.560000e+01 1.442294e-01 8.338505e-01
3.570000e+01 1.444986e-01 8.318797e-01
3.580000e+01 1.447674e-01 8.299194e-01
3.590000e+01 1.450359e-01 8.279695e-01
3.600000e+01 1.453039e-01 8.259743e-01
3.610000e+01 1.455715e-01 8.240437e-01
3.620000e+01 1.458387e-01 8.221233e-01
3.630000e+01 1.461054e-01 8.202130e-01
3.640000e+01 1.463718e-01 8.183127e-01
3.650000e+01 1.466378e-01 8.164224e-01
3.660000e+01 1.469034e-01 8.145420e-01
3.670000e+01 1.471685e-01 8.126714e-01
3.680000e+01 1.474333e-01 8.108106e-01
3.690000e+01 1.476977e-01 8.089595e-01
3.700000e+01 1.479616e-01 8.071180e-01
3.710000e+01 1.482252e-01 8.052860e-01
3.720000e+01 1.484883e-01 8.034635e-01
3.730000e+01 1.487511e-01 8.016504e-01
3.740000e+01 1.490135e-01 7.998467e-01
3.750000e+01 1.492754e-01 7.980523e-01
3.760000e+01 1.495370e-01 7.962670e-01
3.770000e+01 1.497982e-01 7.944910e-01
3.780000e+01 1.500590e-01 7.927240e-01
3.790000e+01 1.503194e-01 7.909660e-01
3.800000e+01 1.505794e-01 7.892170e-01
3.810000e+01 1.508390e-01 7.874769e-01
3.820000e+01 1.510983e-01 7.857457e-01
3.830000e+01 1.513571e-01 7.840233e-01
3.840000e+01 1.516156e-01 7.823096e-01
3.850000e+01 1.518737e-01 7.806045e-01
3.860000e+01 1.521313e-01 7.789669e-01
3.870000e+01 1.523887e-01 7.772768e-01
3.880000e+01 1.526456e-01 7.755948e-01
3.890000e+01 1.529021e-01 7.739211e-01
3.900000e+01 1.531583e-01 7.722553e-01
3.910000e+01 1.534141e-01 7.705976e-01
3.920000e+01 1.536695e-01 7.689479e-01
3.930000e+01 1.539245e-01 7.673060e-01
3.940000e+01 1.541791e-01 7.656124e-01
3.950000e+01 1.544334e-01 7.639957e-01
3.960000e+01 1.546873e-01 7.623874e-01
3.970000e+01 1.549408e-01 7.608403e-01
3.980000e+01 1.551940e-01 7.591694e-01
3.990000e+01 1.554467e-01 7.575872e-01
4.000000e+01 1.556992e-01 7.560536e-01
4.010000e+01 1.559512e-01 7.544249e-01
4.020000e+01 1.562029e-01 7.528465e-01
4.030000e+01 1.564542e-01 7.513481e-01
4.040000e+01 1.567051e-01 7.497960e-01
4.050000e+01 1.569556e-01 7.482508e-01
4.060000e+01 1.572058e-01 7.467124e-01
4.070000e+01 1.574557e-01 7.451809e-01
4.080000e+01 1.577051e-01 7.436560e-01
4.090000e+01 1.579542e-01 7.421378e-01
4.100000e+01 1.582030e-01 7.405641e-01
4.110000e+01 1.584514e-01 7.390662e-01
4.120000e+01 1.586994e-01 7.375764e-01
4.130000e+01 1.589470e-01 7.360946e-01
4.140000e+01 1.591943e-01 7.346651e-01
4.150000e+01 1.594413e-01 7.331379e-01
4.160000e+01 1.596879e-01 7.316607e-01
4.170000e+01 1.599341e-01 7.302718e-01
4.180000e+01 1.601800e-01 7.287403e-01
4.190000e+01 1.604255e-01 7.272914e-01
4.200000e+01 1.606707e-01 7.259190e-01
4.210000e+01 1.609155e-01 7.244952e-01
4.220000e+01 1.611599e-01 7.230677e-01
4.230000e+01 1.614041e-01 7.215792e-01
4.240000e+01 1.616478e-01 7.202223e-01
4.250000e+01 1.618912e-01 7.188205e-01
4.260000e+01 1.621343e-01 7.174242e-01
4.270000e+01 1.623770e-01 7.160334e-01
4.280000e+01 1.626194e-01 7.146480e-01
4.290000e+01 1.628614e-01 7.132679e-01
4.300000e+01 1.631031e-01 7.118931e-01
4.310000e+01 1.633444e-01 7.105236e-01
4.320000e+01 1.635854e-01 7.091592e-01
4.330000e+01 1.638261e-01 7.077999e-01
4.340000e+01 1.640664e-01 7.064458e-01
4.350000e+01 1.643063e-01 7.050968e-01
4.360000e+01 1.645460e-01 7.037529e-01
4.370000e+01 1.647853e-01 7.023581e-01
4.380000e+01 1.650242e-01 7.011069e-01
4.390000e+01 1.652628e-01 6.997181e-01
4.400000e+01 1.655011e-01 6.984029e-01
4.410000e+01 1.657390e-01 6.970853e-01
4.420000e+01 1.659766e-01 6.958577e-01
4.430000e+01 1.662139e-01 6.944891e-01
4.440000e+01 1.664508e-01 6.931868e-01
4.450000e+01 1.666874e-01 6.919760e-01
4.460000e+01 1.669237e-01 6.907022e-01
4.470000e+01 1.671597e-01 6.894342e-01
4.480000e+01 1.673953e-01 6.880900e-01
4.490000e+01 1.676305e-01 6.868226e-01
4.500000e+01 1.678655e-01 6.855608e-01
4.510000e+01 1.681001e-01 6.843045e-01
4.520000e+01 1.683344e-01 6.830539e-01
4.530000e+01 1.685684e-01 6.818867e-01
4.540000e+01 1.688020e-01 6.806525e-01
4.550000e+01 1.690353e-01 6.794236e-01
4.560000e+01 1.692683e-01 6.781314e-01
4.570000e+01 1.695010e-01 6.769135e-01
4.580000e+01 1.697334e-01 6.757009e-01
4.590000e+01 1.699654e-01 6.745640e-01
4.600000e+01 1.701971e-01 6.733553e-01
4.610000e+01 1.704285e-01 6.721520e-01
4.620000e+01 1.706596e-01 6.709541e-01
4.630000e+01 1.708903e-01 6.697617e-01
4.640000e+01 1.711207e-01 6.685039e-01
4.650000e+01 1.713508e-01 6.673285e-01
4.660000e+01 1.715806e-01 6.661569e-01
4.670000e+01 1.718101e-01 6.649891e-01
4.680000e+01 1.720393e-01 6.638250e-01
4.690000e+01 1.722681e-01 6.626641e-01
4.700000e+01 1.724967e-01 6.615064e-01
4.710000e+01 1.727249e-01 6.603516e-01
4.720000e+01 1.729528e-01 6.592860e-01
4.730000e+01 1.731804e-01 6.581522e-01
4.740000e+01 1.734077e-01 6.569309e-01
4.750000e+01 1.736347e-01 6.558020e-01
4.760000e+01 1.738614e-01 6.546779e-01
4.770000e+01 1.740877e-01 6.535585e-01
4.780000e+01 1.743138e-01 6.524439e-01
4.790000e+01 1.745395e-01 6.513340e-01
4.800000e+01 1.747650e-01 6.502288e-01
4.810000e+01 1.749901e-01 6.491282e-01
4.820000e+01 1.752149e-01 6.480323e-01
4.830000e+01 1.754395e-01 6.470151e-01
4.840000e+01 1.756637e-01 6.459216e-01
4.850000e+01 1.758876e-01 6.448325e-01
4.860000e+01 1.761112e-01 6.437475e-01
4.870000e+01 1.763346e-01 6.425947e-01
4.880000e+01 1.765576e-01 6.415309e-01
4.890000e+01 1.767803e-01 6.405449e-01
4.900000e+01 1.770027e-01 6.393873e-01
4.910000e+01 1.772248e-01 6.384224e-01
4.920000e+01 1.774467e-01 6.372904e-01
4.930000e+01 1.776682e-01 6.363175e-01
4.940000e+01 1.778894e-01 6.352691e-01
4.950000e+01 1.781103e-01 6.341443e-01
4.960000e+01 1.783310e-01 6.331854e-01
4.970000e+01 1.785513e-01 6.321625e-01
4.980000e+01 1.787714e-01 6.310484e-01
4.990000e+01 1.789911e-01 6.300159e-01
5.000000e+01 1.792106e-01 6.290728e-01
5.010000e+01 1.794298e-01 6.280607e-01
5.020000e+01 1.796486e-01 6.270529e-01
5.030000e+01 1.798672e-01 6.260492e-01
5.040000e+01 1.800855e-01 6.249595e-01
5.050000e+01 1.803035e-01 6.239546e-01
5.060000e+01 1.805213e-01 6.229534e-01
5.070000e+01 1.807387e-01 6.219560e-01
5.080000e+01 1.809559e-01 6.209623e-01
5.090000e+01 1.811727e-01 6.200646e-01
5.100000e+01 1.813893e-01 6.190859e-01
5.110000e+01 1.816056e-01 6.181111e-01
5.120000e+01 1.818216e-01 6.171402e-01
5.130000e+01 1.820373e-01 6.161733e-01
5.140000e+01 1.822527e-01 6.152102e-01
5.150000e+01 1.824679e-01 6.141577e-01
5.160000e+01 1.826828e-01 6.131960e-01
5.170000e+01 1.828974e-01 6.122379e-01
5.180000e+01 1.831117e-01 6.112835e-01
5.190000e+01 1.833257e-01 6.103325e-01
5.200000e+01 1.835395e-01 6.093851e-01
5.210000e+01 1.837529e-01 6.084412e-01
5.220000e+01 1.839661e-01 6.075952e-01
5.230000e+01 1.841790e-01 6.066636e-01
5.240000e+01 1.843917e-01 6.057357e-01
5.250000e+01 1.846040e-01 6.048114e-01
5.260000e+01 1.848161e-01 6.038907e-01
5.270000e+01 1.850279e-01 6.029735e-01
5.280000e+01 1.852395e-01 6.020600e-01
5.290000e+01 1.854507e-01 6.010580e-01
5.300000e+01 1.856617e-01 6.001467e-01
5.310000e+01 1.858724e-01 5.992387e-01
5.320000e+01 1.860829e-01 5.983340e-01
5.330000e+01 1.862931e-01 5.974327e-01
5.340000e+01 1.865030e-01 5.965346e-01
5.350000e+01 1.867126e-01 5.956398e-01
5.360000e+01 1.869220e-01 5.947482e-01
5.370000e+01 1.871311e-01 5.938598e-01
5.380000e+01 1.873399e-01 5.930711e-01
5.390000e+01 1.875484e-01 5.921936e-01
5.400000e+01 1.877567e-01 5.913194e-01
5.410000e+01 1.879647e-01 5.904486e-01
5.420000e+01 1.881725e-01 5.895810e-01
5.430000e+01 1.883800e-01 5.887167e-01
5.440000e+01 1.885872e-01 5.878556e-01
5.450000e+01 1.887942e-01 5.869978e-01
5.460000e+01 1.890009e-01 5.860481e-01
5.470000e+01 1.892073e-01 5.851924e-01
5.480000e+01 1.894135e-01 5.843398e-01
5.490000e+01 1.896194e-01 5.834902e-01
5.500000e+01 1.898250e-01 5.826435e-01
5.510000e+01 1.900304e-01 5.817999e-01
5.520000e+01 1.902356e-01 5.809592e-01
5.530000e+01 1.904404e-01 5.801214e-01
5.540000e+01 1.906450e-01 5.792866e-01
5.550000e+01 1.908494e-01 5.785520e-01
5.560000e+01 1.910535e-01 5.777271e-01
5.570000e+01 1.912573e-01 5.769053e-01
5.580000e+01 1.914609e-01 5.760865e-01
5.590000e+01 1.916642e-01 5.752706e-01
5.600000e+01 1.918673e-01 5.744577e-01
5.610000e+01 1.920701e-01 5.736478e-01
5.620000e+01 1.922726e-01 5.728408e-01
5.630000e+01 1.924749e-01 5.720368e-01
5.640000e+01 1.926770e-01 5.711363e-01
5.650000e+01 1.928787e-01 5.703340e-01
5.660000e+01 1.930803e-01 5.695344e-01
5.670000e+01 1.932816e-01 5.687375e-01
5.680000e+01 1.934826e-01 5.679434e-01
5.690000e+01 1.936834e-01 5.671519e-01
5.700000e+01 1.938839e-01 5.663632e-01
5.710000e+01 1.940842e-01 5.655771e-01
5.720000e+01 1.942842e-01 5.647937e-01
5.730000e+01 1.944840e-01 5.641145e-01
5.740000e+01 1.946836e-01 5.633404e-01
5.750000e+01 1.948828e-01 5.625691e-01
5.760000e+01 1.950819e-01 5.618005e-01
5.770000e+01 1.952807e-01 5.610346e-01
5.780000e+01 1.954792e-01 5.602714e-01
5.790000e+01 1.956775e-01 5.595109e-01
5.800000e+01 1.958756e-01 5.587530e-01
5.810000e+01 1.960734e-01 5.579979e-01
5.820000e+01 1.962710e-01 5.571408e-01
5.830000e+01 1.964683e-01 5.563868e-01
5.840000e+01 1.966654e-01 5.556353e-01
5.850000e+01 1.968622e-01 5.548863e-01
5.860000e+01 1.970588e-01 5.541397e-01
5.870000e+01 1.972552e-01 5.533956e-01
5.880000e+01 1.974513e-01 5.526538e-01
5.890000e+01 1.976471e-01 5.519146e-01
5.900000e+01 1.978428e-01 5.511777e-01
5.910000e+01 1.980382e-01 5.505513e-01
5.920000e+01 1.982333e-01 5.498234e-01
5.930000e+01 1.984282e-01 5.490980e-01
5.940000e+01 1.986229e-01 5.483751e-01
5.950000e+01 1.988174e-01 5.476546e-01
5.960000e+01 1.990116e-01 5.469367e-01
5.970000e+01 1.992055e-01 5.462211e-01
5.980000e+01 1.993993e-01 5.455080e-01
5.990000e+01 1.995927e-01 5.446888e-01
6.000000e+01 1.997860e-01 5.439764e-01
6.010000e+01 1.999790e-01 5.432662e-01
6.020000e+01 2.001718e-01 5.425583e-01
6.030000e+01 2.003644e-01 5.418526e-01
6.040000e+01 2.005567e-01 5.411492e-01
6.050000e+01 2.007488e-01 5.404480e-01
6.060000e+01 2.009406e-01 5.397489e-01
6.070000e+01 2.011323e-01 5.390831e-01
6.080000e+01 2.013237e-01 5.383653e-01
6.090000e+01 2.015148e-01 5.376743e-01
6.100000e+01 2.017058e-01 5.370366e-01
6.110000e+01 2.018965e-01 5.363500e-01
6.120000e+01 2.020869e-01 5.356657e-01
6.130000e+01 2.022772e-01 5.349753e-01
6.140000e+01 2.024672e-01 5.342944e-01
6.150000e+01 2.026570e-01 5.336157e-01
6.160000e+01 2.028465e-01 5.329390e-01
6.170000e+01 2.030359e-01 5.322644e-01
6.180000e+01 2.032250e-01 5.315711e-01
6.190000e+01 2.034139e-01 5.308991e-01
6.200000e+01 2.036025e-01 5.302290e-01
6.210000e+01 2.037910e-01 5.295610e-01
6.220000e+01 2.039792e-01 5.290103e-01
6.230000e+01 2.041671e-01 5.283538e-01
6.240000e+01 2.043549e-01 5.276994e-01
6.250000e+01 2.045424e-01 5.270472e-01
6.260000e+01 2.047297e-01 5.262835e-01
6.270000e+01 2.049168e-01 5.256288e-01
6.280000e+01 2.051037e-01 5.249759e-01
6.290000e+01 2.052903e-01 5.243399e-01
6.300000e+01 2.054768e-01 5.236968e-01
6.310000e+01 2.056630e-01 5.231244e-01
6.320000e+01 2.058490e-01 5.225021e-01
6.330000e+01 2.060347e-01 5.218585e-01
6.340000e+01 2.062203e-01 5.212167e-01
6.350000e+01 2.064056e-01 5.205767e-01
6.360000e+01 2.065907e-01 5.199385e-01
6.370000e+01 2.067756e-01 5.193020e-01
6.380000e+01 2.069603e-01 5.186672e-01
6.390000e+01 2.071447e-01 5.180341e-01
6.400000e+01 2.073289e-01 5.174028e-01
6.410000e+01 2.075130e-01 5.167821e-01
6.420000e+01 2.076968e-01 5.161661e-01
6.430000e+01 2.078804e-01 5.155523e-01
6.440000e+01 2.080637e-01 5.149406e-01
6.450000e+01 2.082469e-01 5.143310e-01
6.460000e+01 2.084298e-01 5.137235e-01
6.470000e+01 2.086126e-01 5.131181e-01
6.480000e+01 2.087951e-01 5.123941e-01
6.490000e+01 2.089774e-01 5.117780e-01
6.500000e+01 2.091595e-01 5.112828e-01
6.510000e+01 2.093414e-01 5.106826e-01
6.520000e+01 2.095230e-01 5.100698e-01
6.530000e+01 2.097045e-01 5.093832e-01
6.540000e+01 2.098857e-01 5.087878e-01
6.550000e+01 2.100668e-01 5.081943e-01
6.560000e+01 2.102476e-01 5.076027e-01
6.570000e+01 2.104282e-01 5.070132e-01
6.580000e+01 2.106086e-01 5.064255e-01
6.590000e+01 2.107888e-01 5.058426e-01
6.600000e+01 2.109688e-01 5.052384e-01
6.610000e+01 2.111486e-01 5.046422e-01
6.620000e+01 2.113282e-01 5.040474e-01
6.630000e+01 2.115075e-01 5.034540e-01
6.640000e+01 2.116867e-01 5.028654e-01
6.650000e+01 2.118657e-01 5.022725e-01
6.660000e+01 2.120444e-01 5.016810e-01
6.670000e+01 2.122230e-01 5.012277e-01
6.680000e+01 2.124013e-01 5.005630e-01
6.690000e+01 2.125794e-01 4.999975e-01
6.700000e+01 2.127574e-01 4.994338e-01
6.710000e+01 2.129351e-01 4.988091e-01
6.720000e+01 2.131126e-01 4.982420e-01
6.730000e+01 2.132899e-01 4.976767e-01
6.740000e+01 2.134671e-01 4.971620e-01
6.750000e+01 2.136440e-01 4.965962e-01
6.760000e+01 2.138207e-01 4.960971e-01
6.770000e+01 2.139972e-01 4.955280e-01
6.780000e+01 2.141735e-01 4.948500e-01
6.790000e+01 2.143496e-01 4.942991e-01
6.800000e+01 2.145255e-01 4.937496e-01
6.810000e+01 2.147012e-01 4.932817e-01
6.820000e+01 2.148767e-01 4.926185e-01
6.830000e+01 2.150521e-01 4.920609e-01
6.840000e+01 2.152272e-01 4.915166e-01
6.850000e+01 2.154021e-01 4.910074e-01
6.860000e+01 2.155768e-01 4.905002e-01
6.870000e+01 2.157513e-01 4.899949e-01
6.880000e+01 2.159256e-01 4.893279e-01
6.890000e+01 2.160998e-01 4.889115e-01
6.900000e+01 2.162737e-01 4.883348e-01
6.910000e+01 2.164474e-01 4.877808e-01
6.920000e+01 2.166210e-01 4.872490e-01
6.930000e+01 2.167943e-01 4.866109e-01
6.940000e+01 2.169674e-01 4.860818e-01
6.950000e+01 2.171404e-01 4.856726e-01
6.960000e+01 2.173132e-01 4.850084e-01
6.970000e+01 2.174857e-01 4.846053e-01
6.980000e+01 2.176581e-01 4.839512e-01
6.990000e+01 2.178303e-01 4.834395e-01
7.000000e+01 2.180022e-01 4.829294e-01
7.010000e+01 2.181740e-01 4.824209e-01
7.020000e+01 2.183456e-01 4.819141e-01
7.030000e+01 2.185170e-01 4.813134e-01
7.040000e+01 2.186883e-01 4.808007e-01
7.050000e+01 2.188593e-01 4.802896e-01
7.060000e+01 2.190301e-01 4.797799e-01
7.070000e+01 2.192008e-01 4.792718e-01
7.080000e+01 2.193712e-01 4.787651e-01
7.090000e+01 2.195415e-01 4.782600e-01
7.100000e+01 2.197116e-01 4.777282e-01
7.110000e+01 2.198814e-01 4.772219e-01
7.120000e+01 2.200511e-01 4.767785e-01
7.130000e+01 2.202207e-01 4.762751e-01
7.140000e+01 2.203900e-01 4.756534e-01
7.150000e+01 2.205591e-01 4.751828e-01
7.160000e+01 2.207281e-01 4.746691e-01
7.170000e+01 2.208968e-01 4.741704e-01
7.180000e+01 2.210654e-01 4.736569e-01
7.190000e+01 2.212338e-01 4.731174e-01
7.200000e+01 2.214020e-01 4.725928e-01
7.210000e+01 2.215700e-01 4.720965e-01
7.220000e+01 2.217378e-01 4.717251e-01
7.230000e+01 2.219055e-01 4.712342e-01
7.240000e+01 2.220730e-01 4.705981e-01
7.250000e+01 2.222402e-01 4.700988e-01
7.260000e+01 2.224073e-01 4.696026e-01
7.270000e+01 2.225742e-01 4.691095e-01
7.280000e+01 2.227410e-01 4.686448e-01
7.290000e+01 2.229075e-01 4.681658e-01
7.300000e+01 2.230739e-01 4.677725e-01
7.310000e+01 2.232401e-01 4.671499e-01
7.320000e+01 2.234061e-01 4.666571e-01
7.330000e+01 2.235719e-01 4.661916e-01
7.340000e+01 2.237375e-01 4.657306e-01
7.350000e+01 2.239030e-01 4.652812e-01
7.360000e+01 2.240683e-01 4.648189e-01
7.370000e+01 2.242334e-01 4.643702e-01
7.380000e+01 2.243983e-01 4.637966e-01
7.390000e+01 2.245630e-01 4.633758e-01
7.400000e+01 2.247276e-01 4.628996e-01
7.410000e+01 2.248920e-01 4.624226e-01
7.420000e+01 2.250562e-01 4.619450e-01
7.430000e+01 2.252202e-01 4.614666e-01
7.440000e+01 2.253841e-01 4.609876e-01
7.450000e+01 2.255477e-01 4.605080e-01
7.460000e+01 2.257112e-01 4.600278e-01
7.470000e+01 2.258745e-01 4.595471e-01
7.480000e+01 2.260377e-01 4.590917e-01
7.490000e+01 2.262006e-01 4.586150e-01
7.500000e+01 2.263634e-01 4.581383e-01
7.510000e+01 2.265261e-01 4.576321e-01
7.520000e+01 2.266885e-01 4.572674e-01
7.530000e+01 2.268508e-01 4.568120e-01
7.540000e+01 2.270129e-01 4.562756e-01
7.550000e+01 2.271748e-01 4.557434e-01
7.560000e+01 2.273365e-01 4.553322e-01
7.570000e+01 2.274981e-01 4.549675e-01
7.580000e+01 2.276595e-01 4.544908e-01
7.590000e+01 2.278207e-01 4.539307e-01
7.600000e+01 2.279818e-01 4.535507e-01
7.610000e+01 2.281426e-01 4.530369e-01
7.620000e+01 2.283033e-01 4.526168e-01
7.630000e+01 2.284639e-01 4.521824e-01
7.640000e+01 2.286242e-01 4.516492e-01
7.650000e+01 2.287844e-01 4.512484e-01
7.660000e+01 2.289445e-01 4.508031e-01
7.670000e+01 2.291043e-01 4.502911e-01
7.680000e+01 2.292640e-01 4.499399e-01
7.690000e+01 2.294235e-01 4.494371e-01
7.700000e+01 2.295828e-01 4.490430e-01
7.710000e+01 2.297420e-01 4.484764e-01
7.720000e+01 2.299010e-01 4.480994e-01
7.730000e+01 2.300599e-01 4.476859e-01
7.740000e+01 2.302185e-01 4.472143e-01
7.750000e+01 2.303770e-01 4.467731e-01
7.760000e+01 2.305354e-01 4.462628e-01
7.770000e+01 2.306935e-01 4.458889e-01
7.780000e+01 2.308515e-01 4.454169e-01
7.790000e+01 2.310094e-01 4.449919e-01
7.800000e+01 2.311670e-01 4.445602e-01
7.810000e+01 2.313245e-01 4.441937e-01
7.820000e+01 2.314819e-01 4.437331e-01
7.830000e+01 2.316390e-01 4.432528e-01
7.840000e+01 2.317960e-01 4.428780e-01
7.850000e+01 2.319529e-01 4.424183e-01
7.860000e+01 2.321095e-01 4.419039e-01
7.870000e+01 2.322661e-01 4.415462e-01
7.880000e+01 2.324224e-01 4.410691e-01
7.890000e+01 2.325786e-01 4.406396e-01
7.900000e+01 2.327346e-01 4.402267e-01
7.910000e+01 2.328904e-01 4.398735e-01
7.920000e+01 2.330461e-01 4.394091e-01
7.930000e+01 2.332017e-01 4.390153e-01
7.940000e+01 2.333570e-01 4.384938e-01
7.950000e+01 2.335122e-01 4.380702e-01
7.960000e+01 2.336673e-01 4.376698e-01
7.970000e+01 2.338222e-01 4.373078e-01
7.980000e+01 2.339769e-01 4.368780e-01
7.990000e+01 2.341314e-01 4.364508e-01
8.000000e+01 2.342858e-01 4.360453e-01
8.010000e+01 2.344401e-01 4.354704e-01
8.020000e+01 2.345942e-01 4.351386e-01
8.030000e+01 2.347481e-01 4.347609e-01
8.040000e+01 2.349018e-01 4.342104e-01
8.050000e+01 2.350554e-01 4.338401e-01
8.060000e+01 2.352089e-01 4.334430e-01
8.070000e+01 2.353621e-01 4.329633e-01
8.080000e+01 2.355153e-01 4.326832e-01
8.090000e+01 2.356682e-01 4.322601e-01
8.100000e+01 2.358210e-01 4.318384e-01
8.110000e+01 2.359737e-01 4.314180e-01
8.120000e+01 2.361262e-01 4.309991e-01
8.130000e+01 2.362785e-01 4.305814e-01
8.140000e+01 2.364307e-01 4.301651e-01
8.150000e+01 2.365827e-01 4.297500e-01
8.160000e+01 2.367346e-01 4.293362e-01
8.170000e+01 2.368863e-01 4.289236e-01
8.180000e+01 2.370378e-01 4.285123e-01
8.190000e+01 2.371892e-01 4.281021e-01
8.200000e+01 2.373405e-01 4.276931e-01
8.210000e+01 2.374916e-01 4.272853e-01
8.220000e+01 2.376425e-01 4.269046e-01
8.230000e+01 2.377933e-01 4.264597e-01
8.240000e+01 2.379439e-01 4.261348e-01
8.250000e+01 2.380944e-01 4.257383e-01
8.260000e+01 2.382447e-01 4.253145e-01
8.270000e+01 2.383949e-01 4.248925e-01
8.280000e+01 2.385449e-01 4.243969e-01
8.290000e+01 2.386947e-01 4.241073e-01
8.300000e+01 2.388444e-01 4.236360e-01
8.310000e+01 2.389940e-01 4.232203e-01
8.320000e+01 2.391434e-01 4.228062e-01
8.330000e+01 2.392926e-01 4.223936e-01
8.340000e+01 2.394417e-01 4.221484e-01
8.350000e+01 2.395907e-01 4.216734e-01
8.360000e+01 2.397395e-01 4.212785e-01
8.370000e+01 2.398881e-01 4.209156e-01
8.380000e+01 2.400366e-01 4.205258e-01
8.390000e+01 2.401850e-01 4.201366e-01
8.400000e+01 2.403332e-01 4.197482e-01
8.410000e+01 2.404812e-01 4.193605e-01
8.420000e+01 2.406291e-01 4.189735e-01
8.430000e+01 2.407768e-01 4.185871e-01
8.440000e+01 2.409244e-01 4.182015e-01
8.450000e+01 2.410719e-01 4.178165e-01
8.460000e+01 2.412192e-01 4.174322e-01
8.470000e+01 2.413663e-01 4.169192e-01
8.480000e+01 2.415133e-01 4.165315e-01
8.490000e+01 2.416602e-01 4.162291e-01
8.500000e+01 2.418069e-01 4.158413e-01
8.510000e+01 2.419535e-01 4.154539e-01
8.520000e+01 2.420999e-01 4.150670e-01
8.530000e+01 2.422462e-01 4.146804e-01
8.540000e+01 2.423923e-01 4.142944e-01
8.550000e+01 2.425382e-01 4.139088e-01
8.560000e+01 2.426841e-01 4.134672e-01
8.570000e+01 2.428298e-01 4.130867e-01
8.580000e+01 2.429753e-01 4.127388e-01
8.590000e+01 2.431207e-01 4.123550e-01
8.600000e+01 2.432659e-01 4.119716e-01
8.610000e+01 2.434110e-01 4.115888e-01
8.620000e+01 2.435560e-01 4.112065e-01
8.630000e+01 2.437008e-01 4.108167e-01
8.640000e+01 2.438455e-01 4.104069e-01
8.650000e+01 2.439900e-01 4.101163e-01
8.660000e+01 2.441344e-01 4.097061e-01
8.670000e+01 2.442786e-01 4.092975e-01
8.680000e+01 2.444227e-01 4.088905e-01
8.690000e+01 2.445667e-01 4.084851e-01
8.700000e+01 2.447105e-01 4.082527e-01
8.710000e+01 2.448542e-01 4.078513e-01
8.720000e+01 2.449977e-01 4.074513e-01
8.730000e+01 2.451411e-01 4.070526e-01
8.740000e+01 2.452843e-01 4.066422e-01
8.750000e+01 2.454274e-01 4.064025e-01
8.760000e+01 2.455704e-01 4.058853e-01
8.770000e+01 2.457132e-01 4.055624e-01
8.780000e+01 2.458559e-01 4.052145e-01
8.790000e+01 2.459984e-01 4.048664e-01
8.800000e+01 2.461408e-01 4.045182e-01
8.810000e+01 2.462831e-01 4.041699e-01
8.820000e+01 2.464252e-01 4.037841e-01
8.830000e+01 2.465672e-01 4.033959e-01
8.840000e+01 2.467090e-01 4.029984e-01
8.850000e+01 2.468507e-01 4.026125e-01
8.860000e+01 2.469923e-01 4.022277e-01
8.870000e+01 2.471337e-01 4.018532e-01
8.880000e+01 2.472750e-01 4.014429e-01
8.890000e+01 2.474161e-01 4.012271e-01
8.900000e+01 2.475571e-01 4.008424e-01
8.910000e+01 2.476980e-01 4.004588e-01
8.920000e+01 2.478387e-01 4.000763e-01
8.930000e+01 2.479793e-01 3.996948e-01
8.940000e+01 2.481198e-01 3.993143e-01
8.950000e+01 2.482601e-01 3.989348e-01
8.960000e+01 2.484003e-01 3.985562e-01
8.970000e+01 2.485403e-01 3.981786e-01
8.980000e+01 2.486802e-01 3.978652e-01
8.990000e+01 2.488200e-01 3.975674e-01
9.000000e+01 2.489596e-01 3.971928e-01
9.010000e+01 2.490991e-01 3.968190e-01
9.020000e+01 2.492385e-01 3.964390e-01
9.030000e+01 2.493778e-01 3.961241e-01
9.040000e+01 2.495168e-01 3.957521e-01
9.050000e+01 2.496558e-01 3.953809e-01
9.060000e+01 2.497946e-01 3.950675e-01
9.070000e+01 2.499333e-01 3.946279e-01
9.080000e+01 2.500719e-01 3.943523e-01
9.090000e+01 2.502103e-01 3.939785e-01
9.100000e+01 2.503486e-01 3.936111e-01
9.110000e+01 2.504868e-01 3.932443e-01
9.120000e+01 2.506248e-01 3.929372e-01
9.130000e+01 2.507627e-01 3.926322e-01
9.140000e+01 2.509005e-01 3.922655e-01
9.150000e+01 2.510381e-01 3.918993e-01
9.160000e+01 2.511756e-01 3.915336e-01
9.170000e+01 2.513130e-01 3.911685e-01
9.180000e+01 2.514502e-01 3.908037e-01
9.190000e+01 2.515873e-01 3.904395e-01
9.200000e+01 2.517243e-01 3.900757e-01
9.210000e+01 2.518611e-01 3.897123e-01
9.220000e+01 2.519978e-01 3.894593e-01
9.230000e+01 2.521344e-01 3.889704e-01
9.240000e+01 2.522708e-01 3.886856e-01
9.250000e+01 2.524071e-01 3.883592e-01
9.260000e+01 2.525433e-01 3.879955e-01
9.270000e+01 2.526794e-01 3.875841e-01
9.280000e+01 2.528153e-01 3.872537e-01
9.290000e+01 2.529511e-01 3.869240e-01
9.300000e+01 2.530868e-01 3.866559e-01
9.310000e+01 2.532223e-01 3.862727e-01
9.320000e+01 2.533577e-01 3.859447e-01
9.330000e+01 2.534930e-01 3.856173e-01
9.340000e+01 2.536281e-01 3.852906e-01
9.350000e+01 2.537632e-01 3.849645e-01
9.360000e+01 2.538981e-01 3.844872e-01
9.370000e+01 2.540328e-01 3.842201e-01
9.380000e+01 2.541675e-01 3.838715e-01
9.390000e+01 2.543020e-01 3.834808e-01
9.400000e+01 2.544364e-01 3.831586e-01
9.410000e+01 2.545706e-01 3.828371e-01
9.420000e+01 2.547048e-01 3.825232e-01
9.430000e+01 2.548388e-01 3.821658e-01
9.440000e+01 2.549726e-01 3.818084e-01
9.450000e+01 2.551064e-01 3.814511e-01
9.460000e+01 2.552400e-01 3.810941e-01
9.470000e+01 2.553735e-01 3.808404e-01
9.480000e+01 2.555069e-01 3.805459e-01
9.490000e+01 2.556401e-01 3.801894e-01
9.500000e+01 2.557732e-01 3.798330e-01
9.510000e+01 2.559062e-01 3.794767e-01
9.520000e+01 2.560391e-01 3.791176e-01
9.530000e+01 2.561719e-01 3.787615e-01
9.540000e+01 2.563045e-01 3.784054e-01
9.550000e+01 2.564370e-01 3.781488e-01
9.560000e+01 2.565693e-01 3.777420e-01
9.570000e+01 2.567016e-01 3.775363e-01
9.580000e+01 2.568337e-01 3.771279e-01
9.590000e+01 2.569657e-01 3.768220e-01
9.600000e+01 2.570976e-01 3.765124e-01
9.610000e+01 2.572294e-01 3.762059e-01
9.620000e+01 2.573610e-01 3.759003e-01
9.630000e+01 2.574925e-01 3.755006e-01
9.640000e+01 2.576239e-01 3.752451e-01
9.650000e+01 2.577551e-01 3.748898e-01
9.660000e+01 2.578863e-01 3.744858e-01
9.670000e+01 2.580173e-01 3.741784e-01
9.680000e+01 2.581482e-01 3.738231e-01
9.690000e+01 2.582790e-01 3.734895e-01
9.700000e+01 2.584096e-01 3.731697e-01
9.710000e+01 2.585402e-01 3.729596e-01
9.720000e+01 2.586706e-01 3.726045e-01
9.730000e+01 2.588009e-01 3.722493e-01
9.740000e+01 2.589310e-01 3.718943e-01
9.750000e+01 2.590611e-01 3.715392e-01
9.760000e+01 2.591910e-01 3.713065e-01
9.770000e+01 2.593208e-01 3.709110e-01
9.780000e+01 2.594505e-01 3.705883e-01
9.790000e+01 2.595801e-01 3.703597e-01
9.800000e+01 2.597095e-01 3.699288e-01
9.810000e+01 2.598389e-01 3.696849e-01
9.820000e+01 2.599681e-01 3.693006e-01
9.830000e+01 2.600972e-01 3.689198e-01
9.840000e+01 2.602261e-01 3.686526e-01
9.850000e+01 2.603550e-01 3.683160e-01
9.860000e+01 2.604837e-01 3.679953e-01
9.870000e+01 2.606123e-01 3.676231e-01
9.880000e+01 2.607408e-01 3.674167e-01
9.890000e+01 2.608692e-01 3.671016e-01
9.900000e+01 2.609975e-01 3.667961e-01
9.910000e+01 2.611256e-01 3.664295e-01
9.920000e+01 2.612537e-01 3.660660e-01
9.930000e+01 2.613816e-01 3.658130e-01
9.940000e+01 2.615094e-01 3.654241e-01
9.950000e+01 2.616370e-01 3.652043e-01
9.960000e+01 2.617646e-01 3.648561e-01
9.970000e+01 2.618920e-01 3.644734e-01
9.980000e+01 2.620194e-01 3.642545e-01
9.990000e+01 2.621466e-01 3.639575e-01
1.000000e+02 2.622737e-01 3.636596e-01
